# Olfactory epithelium local proteomic during SARS-CoV-2 infection in hamsters

**DOI:** 10.64898/2026.11.25.769107

**Authors:** Zainab Ouaid, Juliette Jacquelin, Joelton Rocha-Gomes, Claudia Bevilacqua, Carine Machado Rodrigues, Audrey Saint-Albin, Luc Jouneau, Quentin Nevers, Nicolas Meunier

**Author notes:** Authors contributed equally (Zainab Ouaid, Juliette Jacquelin, Joelton Rocha-Gomes).

## Abstract

SARS-CoV-2 has been extensively studied since its recent emergence. It has proven to be an excellent model of respiratory virus impact on nasal epithelium for its massive impact notably on the olfactory epithelium using the hamster animal model. We and others have previously observed that following infection, the nasal epithelium is massively infiltrated by innate immune cells followed by desquamation leading to release of cellular debris in the lumen of the nasal cavity. This impact varies spatially in the nasal cavity, the anterior part being infected early mainly in the respiratory epithelium followed by the olfactory epithelium in the posterior part. In order to better understand the impact on host cells, we decided to use laser microdissection to analyse the proteomic of restricted area of infected epithelium taking into account this spatial variation. We observed that protein levels are mostly decreased following SARS-CoV-2 infection at 2 days post-infection which contrasts with many genes having a stable expression level. Using available scRNASeq library, we could associate the variation of protein levels to the various cell types of the nasal cavity epithelium and our findings are consistent with a destruction of most epithelial cells and the infiltration of innate immune cells. Overall, our study confirms that SARS-CoV-2-host interactions lead to profound alteration of genes expression and that while most studies heavily rely on mRNA levels, it may be decorrelated to protein levels. Our approach offers an alternative to study host-virus interactions using spatially restricted proteomic.
