## Supplementary material for "Olfactory epithelium local proteomic during SARS-CoV-2 infection in hamsters": Supp Table 1

### Sheet: Feuil3
	Primer Name	Sequence 5'-3'
Only in infected samples	Coro1a - F	GTGCACCCGGACACAATCTA
	Coro1a - R	TTCGAGGCTCAATGATGCGA
	ITGAM - F	CCCGTCCTTCAACAGTCAGG
	ITGAM- R	GGAAGTAGGGCAAACACGGA
	FGA - F	GCACCTATGACCCCAGGAAC
	FGA - R	TTTCATCCGAACCGCCTTGA
	S100A9 - F	CACGAGTCTAGCAAGGGAC
	S100A9 - R	GTTTCTATGCTGCGCTCCAG
	C4b - F	CAGGACAAGGATGGCTACCG
	C4b - R	TTGGTCTCGAAAAGGCGGAA
	FGG - F	ACGTGGACAATGACCTCCAG
	FGG - R	GGGTTGGTTGGGGTTGTAGT
≥ 2 in infected samples	Arg1 - F	GTGTCATTTGGGTGGATGCTC
	Arg1 - R	CCATGCAAATTCCCAGTGCC
	Cfb - F	GGAGTGCAGAGCAATACGCT
	Cfb - R	AGGTTGTAGTAGGGGGACCG
	Ltf - F	GTACGATGTTCGATGCAGGGAT
	Ltf - R	CGTAATAGTGAGTCCGGGGTTT
	SERPINA1 - F	TCCTGGAAGAGGTCAAGAACGA
	SERPINA1 - R	CTTGGGTTCCCTTCTCCACAA
	SERPINB1 - F	GCCGTGGAGGACGTTCATT
	SERPINB1 - R	CAAGTTTCAGAATGTGGGAGGC
	S100a8 - F	CGTCAATCAGGACAACGCAG
	S100a8 - R	AGAAGCTCAACACCCCTTGT
≤ 0,5 in infected samples	Hpgd - F	GCCATTTGTCCAGGCTTTGTC
	Hpgd - R	GTGGATGGGTCCAAGATGCC
	Slc12a2 - F	TCCAACTCAGCCACTGTTGA
	Slc12a2 - R	CCTCCATCATCAAAAAGCCACC
	MAP4 - F	AGACGTGAAACCGAAGCCAA
	MAP4 - R	GGGGTGGTTTTAGGTCCAGG
	Dhx15 - F	AGGTGGCGCATTTAGAACGA
	Dhx15 - R	AAGCACCCATTCAGGCTTGT
	ElaVl3 - F	TCAAAAGTCCCCTGTCGCTC
	ElaVl3 - R	TACACGAAGATGCACCAGCC
	FMO5 - F	TCATGCACAACTCCCAGGTC
	FMO5 - R	CGCTTCTTCACACTGCACAC
	MPP2- F	GATCCCACCTTCAGCAACCA
	MPP2- R	ACTCTGAATGTCACGCCCAG
	Hnrnpul1 -F	CCGTCTGAAGGTGAACGAACTT
	Hnrnpul1 -R	CTCTCGCTCTTCTTCGGGCT
	Pck2 -F	GCATGATCCCTTTGCCATGC
	Pck2 - R	CCTTTGTGTCCCTCCATGCT
