## Supplementary material for "Olfactory epithelium local proteomic during SARS-CoV-2 infection in hamsters": Supp Table 4

### Sheet: string_leiden_cluster_descr
primary description	gene count	%	Averaged ratio	protein names
Citrate cycle (TCA cycle)	34	14		Fbp1, Immt, Ppa2, Ndufa9, Acsm4, Fdps, Acaa2, Aco1, Acadvl, Sfxn3, Idh2, Slc27a2, Ndufb10, Cs, Suclg1, Hadhb, Ndufv1, Etfb, Acat1, Idh1, Sdhb, Sucla2, Dlst, Ndufa13, Acly, Etfa, Ndufb4, Ndufs2, Arg1, Atp5f1c, Atp5f1a, Pdhb, Aco2, Acadm
COPI-mediated anterograde transport	34	14		Map4, Nsf, Mpp2, Epb41l2, Fkbp4, Epb41l3, Lin7c, Cend1, Caprin1, Dstn, Dync1h1, Rtcb, Sptan1, Capzb, Anxa5, Uso1, Sptbn1, Marcks, Tagln, Ncam1, Rtn4, Tubb2a, Ppib, Tuba4a, LOC101842475, Copb2, Tpm1, Anxa3, Tln1, Msn, Lcp1, S100a8, Coro1a, Mapt
RNA recognition motif, and Cold shock domain-containing protein	30	12.5		Elavl3, Dhx15, Hnrnpul1, Cgn, Septin2, Rbm14, Ddx39b, Sf3b2, Tardbp, Septin7, Sri, Lrpprc, Eif4a3, Gnai2, Tpr, Hnrnpl, Pdcd6ip, Khsrp, Hnrnpr, Sfpq, Gnas, Gnao1, Matr3, Snrnp200, Myh14, Hnrnpa2b1, Hnrnph1, Hnrnpd, Hnrnpf, Anln
Protein biosynthesis	24	10		Eif3e, Gstt3, Nqo1, Eif3a, Cnpy2, Hsph1, Eef1b2, Mb, LOC106023015, Cars, Cct4, Rpl3, Rars, Yars, Ran, Pabpc1, Pbp2, Rpl11, Eif3c, Rpl4, Cct5, Eprs1, Rpl36, Tmsb4x
Pyruvate metabolism	20	8.5		Pck2, Hpgd, Aldh18a1, Acss1, Glud1, Gclc, Aldh7a1, Aox3, Aldh6a1, Glb1l2, Maob, Sord, Xylb, Aldh4a1, Gda, Akr1b1, Prxl2b, Aldh2, Acss2, Aldh9a1
Degradation of CDH1	18	7.5		Acsl6, Abcc4, Psmb7, Huwe1, Pkp2, Ctnnb1, Acsl1, Psmd1, Psmc5, Psma2, Psmc1, Iqgap2, Psmd3, Acsl5, Psmc6, Ddb1, Ube2v2, Jup
Complement and coagulation cascades	16	6.5		Fmo5, Fmo6, Fn1, C3, Pzp, Serpina1, Ttr, Fgb, C2, Cp, Serpinb1, Itgam, Fga, Mpo, C4b, Fgg
Pyrimidine nucleobase metabolism	15	6		Ak1, Dpysl3, Pde1c, Crmp1, Clgn, Cmpk1, Atp2b4, Agr2, Atic, Acy1, Dpysl2, Atp2a2, Canx, Atp1a2, Atp2a3
Clathrin adaptor complex	9	3.5		Dnm1l, Rab14, Gdi1, Lrp2, Ap1b1, Ap2b1, Rab5c, Ap1g1, Ltf
Apoptosis induced DNA fragmentation	9	3.5		Macroh2a2, Macroh2a1, Ahcyl1, Ahcyl2, Tufm, Aifm1, Hspd1, Hmgb1, Hmgb2
Ascorbate and aldarate metabolism	7	3		Ugt1a1, Cyp1a2, Cyp2j6, Ces2e, Papss2, Por, Gusb
HDL	4	1.5		Ktn1, Hdlbp, Apoa1, Bpifb6
Cytosolic sulfonation of small molecules	2	1		Sult6b1, Sult1c1
		91.5
primary description	gene count	%
Citrate cycle (TCA cycle)	34	14	Fbp1	Immt	Ppa2	Ndufa9	Acsm4	Fdps	Acaa2	Aco1	Acadvl	Sfxn3	Idh2	Slc27a2	Ndufb10	Cs	Suclg1	Hadhb	Ndufv1	Etfb	Acat1	Idh1	Sdhb	Sucla2	Dlst	Ndufa13	Acly	Etfa	Ndufb4	Ndufs2	Arg1	Atp5f1c	Atp5f1a	Pdhb	Aco2	Acadm
COPI-mediated anterograde transport	34	14	Map4	Nsf	Mpp2	Epb41l2	Fkbp4	Epb41l3	Lin7c	Cend1	Caprin1	Dstn	Dync1h1	Rtcb	Sptan1	Capzb	Anxa5	Uso1	Sptbn1	Marcks	Tagln	Ncam1	Rtn4	Tubb2a	Ppib	Tuba4a	LOC101842475	Copb2	Tpm1	Anxa3	Tln1	Msn	Lcp1	S100a8	Coro1a	Mapt
RNA recognition motif, and Cold shock domain-containing protein	30	12.5	Elavl3	Dhx15	Hnrnpul1	Cgn	Septin2	Rbm14	Ddx39b	Sf3b2	Tardbp	Septin7	Sri	Lrpprc	Eif4a3	Gnai2	Tpr	Hnrnpl	Pdcd6ip	Khsrp	Hnrnpr	Sfpq	Gnas	Gnao1	Matr3	Snrnp200	Myh14	Hnrnpa2b1	Hnrnph1	Hnrnpd	Hnrnpf	Anln
Protein biosynthesis	24	10	Eif3e	Gstt3	Nqo1	Eif3a	Cnpy2	Hsph1	Eef1b2	Mb	LOC106023015	Cars	Cct4	Rpl3	Rars	Yars	Ran	Pabpc1	Pbp2	Rpl11	Eif3c	Rpl4	Cct5	Eprs1	Rpl36	Tmsb4x
Pyruvate metabolism	20	8.5	Pck2	Hpgd	Aldh18a1	Acss1	Glud1	Gclc	Aldh7a1	Aox3	Aldh6a1	Glb1l2	Maob	Sord	Xylb	Aldh4a1	Gda	Akr1b1	Prxl2b	Aldh2	Acss2	Aldh9a1
Degradation of CDH1	18	7.5	Acsl6	Abcc4	Psmb7	Huwe1	Pkp2	Ctnnb1	Acsl1	Psmd1	Psmc5	Psma2	Psmc1	Iqgap2	Psmd3	Acsl5	Psmc6	Ddb1	Ube2v2	Jup
Complement and coagulation cascades	16	6.5	Fmo5	Fmo6	Fn1	C3	Pzp	Serpina1	Ttr	Fgb	C2	Cp	Serpinb1	Itgam	Fga	Mpo	C4b	Fgg
Pyrimidine nucleobase metabolism	15	6	Ak1	Dpysl3	Pde1c	Crmp1	Clgn	Cmpk1	Atp2b4	Agr2	Atic	Acy1	Dpysl2	Atp2a2	Canx	Atp1a2	Atp2a3
Clathrin adaptor complex	9	3.5	Dnm1l	Rab14	Gdi1	Lrp2	Ap1b1	Ap2b1	Rab5c	Ap1g1	Ltf
Apoptosis induced DNA fragmentation	9	3.5	Macroh2a2	Macroh2a1	Ahcyl1	Ahcyl2	Tufm	Aifm1	Hspd1	Hmgb1	Hmgb2
Ascorbate and aldarate metabolism	7	3	Ugt1a1	Cyp1a2	Cyp2j6	Ces2e	Papss2	Por	Gusb
HDL	4	1.5	Ktn1	Hdlbp	Apoa1	Bpifb6
Cytosolic sulfonation of small molecules	2	1	Sult6b1	Sult1c1
Protein ontology	gene count	%	Averaged ratio	Averaged ratio Log
Citrate cycle (TCA cycle)	34	14	0.589345	-0.229631	0.1875	0.230769	0.230769	0.25	0.282051	0.294118	0.294118	0.3125	0.325	0.333333	0.333333	0.355932	0.357143	0.363636	0.375	0.37931	0.411765	0.428571	0.44	0.444444	0.448276	0.45	0.461538	0.461538	0.473684	0.5	0.5	0.5	6.66667
COPI-mediated anterograde transport	34	14	5.02585	0.70121	0.0454545	0.105263	0.133333	0.171429	0.173913	0.190476	0.210526	0.214286	0.294118	0.375	0.392857	0.409091	0.411765	0.416667	0.424242	0.4375	0.444444	0.45	0.454545	0.456522	0.461538	0.464286	0.466667	0.477273		0.5	3	3	3	3.4	3.84615	36	100
RNA recognition motif, and Cold shock domain-containing protein	30	12.5	0.365589	-0.437007	0.133333	0.2	0.2			0.230769	0.230769	0.285714	0.3	0.333333	0.333333	0.333333	0.35	0.352941	0.357143	0.375	0.375	0.380952	0.392857	0.433333	0.4375	0.444444	0.466667	0.466667	0.477612	0.49	0.490196	0.5	0.5
Protein biosynthesis	24	10	0.462345	-0.335034	0.0555556	0.235294	0.310345	0.3125	0.333333	0.347826	0.357143	0.375		0.4	0.409091	0.414634	0.428571	0.434783	0.444444	0.454545	0.454545	0.454545	0.466667	0.482759	0.5		0.5	2
Pyruvate metabolism	20	8.5	0.301768	-0.520327	0	0	0.142857	0.210526	0.235294	0.294118	0.307692	0.307692	0.333333	0.333333	0.37037	0.375	0.384615	0.4	0.461538	0.473684	0.5
Degradation of CDH1	18	7.5	0.470184	-0.327732	0.05	0.176471	0.285714	0.307692	0.3125	0.35	0.363636	0.365854	0.37037	0.4	0.4	0.407407	0.411765	0.428571	0.5	0.5	0.5	2.33333
Complement and coagulation cascades	16	6.5	38.8639	1.58955	0.0588235	0.4	2.33333	2.66667	3.5	4.5	6.16667	11.3333		21	31	100	100	100	100	100
Pyrimidine nucleobase metabolism	15	6	0.362413	-0.440797	0.166667	0.244444	0.266667	0.285714	0.291667	0.307692	0.333333	0.35	0.388889	0.416667	0.432836	0.451613	0.5	0.5	0.5
Clathrin adaptor complex	9	3.5	3.6816	0.566037	0.214286	0.263158	0.290323	0.416667	0.45	0.5	0.5	0.5	30
Apoptosis induced DNA fragmentation	9	3.5	0.500618	-0.300494	0.2	0.2	0.217391	0.272727	0.277778	0.285714	0.409091	0.5	2.14286
Ascorbate and aldarate metabolism	7	3	0.337368	-0.471896	0.157895	0.290323	0.294118	0.307692	0.350877	0.460674	0.5
HDL	4	1.5	1.53046	0.184822	0.212121	0.5	2.1875	3.22222
Cytosolic sulfonation of small molecules	2	1	0.162931	-0.787996	0.05	0.275862

### Sheet: Bilan
			Gene	Ratio
			Pck2	0
			Hpgd	0
			Slc12a2	0.0344828
			MAP4	0.0454545
			Sult6b1	0.05
			Acsl6	0.05
			Eif3e	0.0555556
			Fmo5	0.0588235
			Nsf	0.105263
			Elavl3	0.133333
			Mpp2	0.133333
			Aldh18a1	0.142857
			Ugt1a1	0.157895
			Ak1	0.166667
			Epb41l2	0.171429
			Fkbp4	0.173913
			Abcc4	0.176471
			Fbp1	0.1875
			Epb41l3	0.190476
			Dhx15	0.2
			Macroh2a2	0.2
			Macroh2a1	0.2
			Hnrnpul1	0.2
			Cingulin	0.2
			Mlec	0.2
			Acss1	0.210526
			Lin7c	0.210526
			Ktn1	0.212121
			Dnm1l	0.214286
			Cend1	0.214286
			Septin 2	0.214286
			Ugt1a1	0.214286
			Ahcyl1	0.217391
			Mars1	0.230769
			Immt	0.230769
			Ppa2	0.230769
			Rbm14	0.230769
			Ddx39b	0.230769
			Gstt3	0.235294
			Glud1	0.235294
			Psip1	0.238095
			Dpysl3	0.244444
			Ndufa9	0.25
			Rab14	0.263158
			Pde1c	0.266667
			Ahcyl2	0.272727
			Sult1c1	0.275862
			Tufm	0.277778
			Acsm4	0.282051
			Psmb7	0.285714
			Sf3b2	0.285714
			Aifm1	0.285714
			Crmp1	0.285714
			Cyp1a2	0.290323
			Gdi1	0.290323
			Clgn	0.291667
			Gclc	0.294118
			Fdps	0.294118
			Caprin1	0.294118
			Cyp2j6	0.294118
			Acaa2	0.294118
			Tardbp	0.3
			CMPK1	0.307692
			Aldh7a1	0.307692
			Ces2e	0.307692
			Aox3	0.307692
			Huwe1	0.307692
			Nqo1	0.310345
			Eif3a	0.3125
			Pkp2	0.3125
			Aco1	0.3125
			Sec14l2	0.32
			Acadvl	0.325
			Atp2b4	0.333333
			Aldh6a1	0.333333
			eIF2	0.333333
			Septin7	0.333333
			Glb1l2	0.333333
			Cnpy2	0.333333
			Pi4ka	0.333333
			Sfxn3	0.333333
			Sri	0.333333
			Idh2	0.333333
			Lrpprc	0.333333
			Hsph1	0.347826
			EIF4A3	0.35
			Agr2	0.35
			Ctnnb1	0.35
			Papss2	0.350877
			Gnai2	0.352941
			Slc27a2	0.355932
			Ndufb10	0.357143
			Tpr	0.357143
			Eef1b2	0.357143
			Acsl1	0.363636
			CS	0.363636
			Psmd1	0.365854
			Psmc5	0.37037
			Maob	0.37037
			Hnrnpl	0.375
			Suclg1	0.375
			Dstn	0.375
			Sord	0.375
			Pdcd6ip	0.375
			Mb	0.375
			Hadhb	0.37931
			Khsrp	0.380952
			Gsta3	0.380952
			Xylb	0.384615
			NACA	0.384615
			Atic	0.388889
			RPS3A	0.391304
			Hnrnpr	0.392857
			Dync1h1	0.392857
			TUBB2	0.4
			Aldh4a1	0.4
			Fmo6	0.4
			Psma2	0.4
			Cars	0.4
			Psmc1	0.4
			pep	0.4
			CYP2C9	0.405405
			Iqgap2	0.407407
			HSPD1	0.409091
			Rtcb	0.409091
			Cct4	0.409091
			NDUFV1	0.411765
			Psmd3	0.411765
			Sptan1	0.411765
			ENO1	0.411765
			Rpl3	0.414634
			Capzb	0.416667
			Acy1	0.416667
			Lrp2	0.416667
			Thop1	0.424242
			Anxa5	0.424242
			Nucb2	0.428571
			Rars	0.428571
			Etfb	0.428571
			Acsl5	0.428571
			Dpysl2	0.432836
			Sfpq	0.433333
			Yars	0.434783
			Cyp2a3	0.435407
			Gstm5	0.436364
			Gnas	0.4375
			Uso1	0.4375
			Acat1	0.44
			IDH1	0.444444
			Sptbn1	0.444444
			RAN	0.444444
			Gnao1	0.444444
			Cyp2g1	0.44586
			Sdhb	0.448276
			Sucla2	0.45
			Marcks	0.45
			Ap1b1	0.45
			Atp2a2	0.451613
			Ugt2a1	0.452381
			Tagln	0.454545
			Pabpc1	0.454545
			Pbp2	0.454545
			RPL11	0.454545
			Ncam1	0.456522
			Por	0.460674
			Dlst	0.461538
			Ndufa13	0.461538
			RTN4	0.461538
			Gda	0.461538
			rpl7ae	0.461538
			Tubb2a	0.464286
			Numa1	0.465753
			GSTA3	0.466667
			Ppib	0.466667
			Eif3c	0.466667
			Matr3	0.466667
			Snrnp200	0.466667
			Akr1b1	0.473684
			Acly	0.473684
			Tuba4a	0.477273
			Myh14	0.477612
			RPL4	0.482759
			Cytochrome b5	0.487179
			Hnrnpa2b1	0.49
			Hnrnph1	0.490196
			Slc25a35	0.5
			Hnrnpd	0.5
			Etfa	0.5
			Canx	0.5
			Atp1a2	0.5
			HMGB1	0.5
			Psmc6	0.5
			Prxl2b	0.5
			Cct5	0.5
			Ndufb4	0.5
			Ap2b1	0.5
			Ddb1	0.5
			Gusb	0.5
			Eprs	0.5
			Rab5c	0.5
			Hnrnpf	0.5
			Hdlbp	0.5
			Rpl36	0.5
			Ndufs2	0.5
			Atp2a3	0.5
			Copb2	0.5
			Ube2v2	0.5
			Ap1g1	0.5
			Tmsb4x	2
			Hmgb2	2.14286
			Apoa1	2.1875
			SerpinA3n	2.22222
			Jup	2.33333
			Fn1	2.33333
			SerpinA3	2.58333
			C3	2.66667
			TPM1	3
			Anxa3	3
			Tln1	3
			Bpifb6	3.22222
			Msn	3.4
			Pzp	3.5
			LCP1	3.84615
			Serpina1	4.5
			Ttr	6.16667
			Arg1	6.66667
			Fgb	11.3333
			IGHG2	11.5
			TF	17.5
			Cfb	20
			CP	21
			Ltf	30
			SERPINB1	31
			S100a8	36
			Coro1a	100
			Itgam	100
			Fga	100
			Mpo	100
			S100a9	100
			C4b	100
			Fgg	100
